# Cargo selective vesicle tethering: the structural basis for binding of specific cargo proteins by the Golgi tether component TBC1D23

**DOI:** 10.1101/2023.11.22.568253

**Authors:** Jérôme Cattin-Ortolá, Jonathan G. G. Kaufman, Alison K. Gillingham, Jane L. Wagstaff, Sew-Yeu Peak-Chew, Tim J. Stevens, David J. Owen, Sean Munro

**Affiliations:** MRC Laboratory of Molecular Biology, Francis Crick Avenue, Cambridge CB2 0QH, UK; Cambridge Institute for Medical Research, Cambridge Biomedical Campus, Hills Road, Cambridge CB2 0XY, UK

## Abstract

For accurate membrane traffic it is essential that vesicles and other carriers tether and fuse to only the correct compartment. The TGN-localised golgins golgin-97 and golgin-245 capture transport vesicles arriving from endosomes via the protein TBC1D23 that forms a bridge between the golgins and endosome-derived vesicles. The C-terminal domain of TBC1D23 is responsible for vesicle capture, but how it recognises a specific type of vesicle was unclear. A search for binding partners of the C-terminal domain surprisingly revealed direct binding to carboxypeptidase D (CPD) and syntaxin-16, both known cargo proteins of the captured vesicles. Binding is via a TLY-containing sequence present in both proteins. A crystal structure reveals how this “acidic TLY motif” binds to the C-terminal domain of TBC1D23. An acidic TLY motif is also present in the tails of other endosome-to-Golgi cargo, and these also bind TBC1D23. Structure-guided mutations in the C-terminal domain that disrupt motif binding in vitro also block vesicle capture in vivo. Thus, TBC1D23 attached to golgin-97 and golgin-245 captures vesicles by a previously undescribed mechanism: the recognition of a motif shared by cargo proteins carried by the vesicle.

**One sentence summary:** A class of transport vesicle destined for the Golgi is recognized by a tether binding directly to the cargo it is carrying.
