## Supplementary material for "Cargo selective vesicle tethering: the structural basis for binding of specific cargo proteins by the Golgi tether component TBC1D23": Data S3

### Sheet: Plasmids
Data S3. Antibodies, plasmids and cell lines used in this study.
Plasmid name	Description	Expression	Vector backbone	Cloning method
pI43	GST-TBC1D23(1-513) Mouse, codon optimised for E.coli	E.coli	pGEX6p2	Ligation of PCR amplified insert between the EcoRI and XhoI sites
pG43	GST-TBC1D23(514-684) Mouse, codon optimised for E.coli	E.coli	pGEX6p2	Ligation of PCR amplified insert between the EcoRI and XhoI sites
pJC103	GST-CPD(1321-1380) human cDNA	E.coli	pGEX6p2	PCR amplified vector and insert cloned using Gibson enzymes with the linker SDLEVLFQGPLGSPGIQ
pJC111	GST-CIMPR(2327-2491) human cDNA	E.coli	pGEX6p2	PCR amplified vector and insert cloned using Gibson enzymes with the linker SDLEVLFQGPLGSPGIQ, the insert was PCR amplified from a HEK293T cDNA pool
pJC151	GST-Furin(739-794) human cDNA	E.coli	pGEX6p2	PCR amplified vector and insert cloned using Gibson enzymes with the linker SDLEVLFQGPLGSPGIQ
pJC242	GST-TGN46(403-437) human cDNA	E.coli	pGEX6p2	PCR amplified vector assembled with a gBlock gene fragment using Gibson enzymes with the linker SDLEVLFQGPLGSPGIQ
pH43	GST-TBC1D23(1-331) Mouse, codon optimised for E.coli	E.coli	pGEX6p2	Ligation of PCR amplified insert between the EcoRI and XhoI sites
pR44	GST-TBC1D23(559-684) Mouse, codon optimised for E.coli	E.coli	pGEX6p2	Ligation of PCR amplified insert between the EcoRI and XhoI sites
pQ44	GST-TBC1D23(514-558) Mouse, codon optimised for E.coli	E.coli	pGEX6p2	Ligation of PCR amplified insert between the EcoRI and XhoI sites
pJC423	GST-TBC1D23(1-558) Mouse, codon optimised for E.coli	E.coli	pGEX6p2	PCR amplified vector and insert cloned using Gibson enzymes with the linker SDLEVLFQGPLGSPGIL
pJC135	His-MPB-CPD(1321-1380) human cDNA	E.coli	pETM-41	PCR amplified vector and insert assembled using Gibson enzymes with the linker NSSSNNNNNNNNNNPMSENLYFQGAMG
pJJS291	TBC1D23 guide CTGCCAACGTCGAGCGGCGA	Mammalian	pX330	Shin et al, 2017
pJC308	TBC1D23-GFP in piggybac vector expressed under a Cumate promoter, puro resistance gene	Mammalian	pBMQ81 (piggybac)	TBC1D23-GFP (Mouse) was PCR amplified and ligated with vector that was digested with NheI and NotI using Gibson enzymes
pJC368	TBC1D23(1-558)-GFP in piggybac vector expressed under a Cumate promoter, puro resistance gene	Mammalian	pBMQ81 (piggybac)	TBC1D23-GFP (Mouse) was PCR amplified and ligated with vector that was digested with NheI and NotI using Gibson enzymes
pK38	TBC1D23-GFP (Mouse)	Mammalian		Shin et al, 2017
pMX0028	golgin-97ΔCterm (1-681V)-HA-MAO	Mammalian		Wong and Munro 2014
pJJS186	TBC1D23-HA-MAO (Mouse)	Mammalian	pCDNA3.1+	Shin et al, 2017
pJJS247	(NheI)-Kozak-TBC1D23(1-513)-(-Stop)-(KpnI)-HA-MAO	Mammalian	pCDNA3.1+	Shin et al, 2017
pJJS253	(NheI)-Kozak-TBC1D23(514-684)-(-Stop)-(KpnI)-HA-MAO	Mammalian	pCDNA3.1+	Shin et al, 2017
pE46	His6-MBP-FAM21 (356-1341aa)	E.coli	pETM-41	Shin et al, 2017
pJC074	FAM21A/C gRNA TCTCATTCCTAAAGTCCAGG exon5 designed by Kerrie McNally, MRC-LMB	Mammalian	pX459	Cloning using Zhang's method: 10.1038/nprot.2013.143
pJC076	FAM21A/C gRNA TGGCAGTATTGTGGACACTG exon7 designed by Kerrie McNally, MRC-LMB	Mammalian	pX459	Cloning using Zhang's method: 10.1038/nprot.2013.143
pJC078	FAM21A/C gRNA GAAATTTAGCGATCAACCCAG exon27 designed by Kerrie McNally, MRC-LMB	Mammalian	pX459	Cloning using Zhang's method: 10.1038/nprot.2013.143
CPD-GFP	human CPD on pEGFP_N1	Mammalian	pEGFP_N1
pJC129	GST-CPD(1321-1350) human cDNA	E.coli	pGEX6p2	PCR amplified vector and insert assembled using Gibson enzymes with the linker SDLEVLFQGPLGSPGIQ
pJC156	GST-CPD(1348-1380) human cDNA	E.coli	pGEX6p2	PCR amplified vector and insert assembled using Gibson enzymes with the linker SDLEVLFQGPLGSPGIQ
pJC157	GST-CPD(1321-1378) human cDNA	E.coli	pGEX6p2	PCR amplified vector and insert assembled using Gibson enzymes with the linker SDLEVLFQGPLGSPGIQ
pJC158	GST-CPD(1321-1376) human cDNA	E.coli	pGEX6p2	PCR amplified vector and insert assembled using Gibson enzymes with the linker SDLEVLFQGPLGSPGIQ
pJC159	GST-CPD(1321-1374) human cDNA	E.coli	pGEX6p2	PCR amplified vector and insert assembled using Gibson enzymes with the linker SDLEVLFQGPLGSPGIQ
pJC160	GST-CPD(1321-1372) human cDNA	E.coli	pGEX6p2	PCR amplified vector and insert assembled using Gibson enzymes with the linker SDLEVLFQGPLGSPGIQ
pJC161	GST-CPD(1321-1370) human cDNA	E.coli	pGEX6p2	PCR amplified vector and insert assembled using Gibson enzymes with the linker SDLEVLFQGPLGSPGIQ
pJC162	GST-CPD(1321-1368) human cDNA	E.coli	pGEX6p2	PCR amplified vector and insert assembled using Gibson enzymes with the linker SDLEVLFQGPLGSPGIQ
pJC163	GST-CPD(1321-1366) human cDNA	E.coli	pGEX6p2	PCR amplified vector and insert assembled using Gibson enzymes with the linker SDLEVLFQGPLGSPGIQ
pJC312	GST-CPD(1361-1380) human cDNA	E.coli	pGEX6p2	pJC103 was PCR amplified using mutation specific primers, and ligated using KLD enzymes
pJC313	GST-CPD(1370-1380) human cDNA	E.coli	pGEX6p2	pJC103 was PCR amplified using mutation specific primers, and ligated using KLD enzymes
pJC314	GST-CPD(1374-1380) human cDNA	E.coli	pGEX6p2	pJC103 was PCR amplified using mutation specific primers, and ligated using KLD enzymes
pJC217	GST-CPD(1321-1380) human cDNA Glu1373Ala	E.coli	pGEX6p2	Two fragments were PCR amplified using mutation specific primers, and assembled using Gibson enzymes with the linker SDLEVLFQGPLGSPGIQ
pJC218	GST-CPD(1321-1380) human cDNA Thr1374Ala	E.coli	pGEX6p2	Two fragments were PCR amplified using mutation specific primers, and assembled using Gibson enzymes with the linker SDLEVLFQGPLGSPGIQ
pJC219	GST-CPD(1321-1380) human cDNA Leu1375Ala	E.coli	pGEX6p2	Two fragments were PCR amplified using mutation specific primers, and assembled using Gibson enzymes with the linker SDLEVLFQGPLGSPGIQ
pJC220	GST-CPD(1321-1380) human cDNA Tyr1376Ala	E.coli	pGEX6p2	Two fragments were PCR amplified using mutation specific primers, and assembled using Gibson enzymes with the linker SDLEVLFQGPLGSPGIQ
pJC221	GST-CPD(1321-1380) human cDNA Ser1378Ala	E.coli	pGEX6p2	Two fragments were PCR amplified using mutation specific primers, and assembled using Gibson enzymes with the linker SDLEVLFQGPLGSPGIQ
pJC222	GST-CPD(1321-1380) human cDNA Ser1378Ala	E.coli	pGEX6p2	Two fragments were PCR amplified using mutation specific primers, and assembled using Gibson enzymes with the linker SDLEVLFQGPLGSPGIQ
pJC223	GST-CPD(1321-1380) human cDNA Lys1379Ala	E.coli	pGEX6p2	Two fragments were PCR amplified using mutation specific primers, and assembled using Gibson enzymes with the linker SDLEVLFQGPLGSPGIQ
pJC224	GST-CPD(1321-1380) human cDNA His1380Ala	E.coli	pGEX6p2	Two fragments were PCR amplified using mutation specific primers, and assembled using Gibson enzymes with the linker SDLEVLFQGPLGSPGIQ
pJC335	GST-CPD(1321-1380) human cDNA Glu1372Ala	E.coli	pGEX6p2	pJC103 was PCR amplified using mutation specific primers, and ligated using KLD enzymes
pJC336	GST-CPD(1321-1380) human cDNA Glu1371Ala	E.coli	pGEX6p2	pJC103 was PCR amplified using mutation specific primers, and ligated using KLD enzymes
pJC337	GST-CPD(1321-1380) human cDNA Thr1370Ala	E.coli	pGEX6p2	pJC103 was PCR amplified using mutation specific primers, and ligated using KLD enzymes
pJC338	GST-CPD(1321-1380) human cDNA Asp1369Ala	E.coli	pGEX6p2	pJC103 was PCR amplified using mutation specific primers, and ligated using KLD enzymes
pJC339	GST-CPD(1321-1380) human cDNA Thr1368Ala	E.coli	pGEX6p2	pJC103 was PCR amplified using mutation specific primers, and ligated using KLD enzymes
pJC340	GST-CPD(1321-1380) human cDNA Glu1368Ala	E.coli	pGEX6p2	pJC103 was PCR amplified using mutation specific primers, and ligated using KLD enzymes
pJC422	GST-CPD(1321-1380) human cDNA Glu1373Ala, Glu1372Ala, Glu1371Ala	E.coli	pGEX6p2	pJC103 was PCR amplified using mutation specific primers, and ligated using KLD enzymes
pE43	TBC1D23-His6 Mouse	E.coli	pGEX6p2	Shin et al, 2017
pJC124	CPD human gRNA CTTTAGCATCGGCCGCTCGG exon1 (ENSG00000108582)	Mammalian	pX459	Cloning using Zhang's method: 10.1038/nprot.2013.143
pJC125	CPD human gRNA GAAATTCGCATGATGTCTAC exon21 (ENSG00000108582)	Mammalian	pX459	Cloning using Zhang's method: 10.1038/nprot.2013.143
pJC298	MBP-His6	E.coli	pOPT vector (from O. Perisic, MRC-LMB)
pJC297	Stx16(1-281)-MBP-His6 human IsoformA (O14662-2)	E.coli	pOPT vector (from O. Perisic, MRC-LMB)	PCR amplified vector and insert cloned using Gibson enzymes with the linker pGAGA
pJC301	Stx16(1-150)-MBP-His6 human IsoformA (O14662-2)	E.coli	pOPT vector (from O. Perisic, MRC-LMB)	PCR amplified vector and insert cloned using Gibson enzymes with the linker pGAGA
pJC334	Stx16(151-225)-MBP-His6 human IsoformA (O14662-2)	E.coli	pOPT vector (from O. Perisic, MRC-LMB)	pJC297 was PCR amplified using mutation specific primers, and ligated using KLD enzymes
pJC300	Stx16(226-281)-MBP-His6 human IsoformA (O14662-2)	E.coli	pOPT vector (from O. Perisic, MRC-LMB)	PCR amplified vector and insert cloned using Gibson enzymes with the linker pGAGA
pJC306	Stx16(1-225)-MBP-His6 human IsoformA (O14662-2)	E.coli	pOPT vector (from O. Perisic, MRC-LMB)	PCR amplified vector and insert cloned using Gibson enzymes with the linker pGAGA
pJC401	Stx16(1-281)-MBP-His6 T191A, L192A, Y193A human IsoformA (O14662-2)	E.coli	pOPT vector (from O. Perisic, MRC-LMB)	pJC297 was PCR amplified using mutation specific primers, and ligated using KLD enzymes
pMX0371	golgin-97 1-21G-GST	E.coli		Shin et al, 2017
pJJS339	TOM70-GAGA-HA-GAGAGA--BioID2	Mammalian	pCDNA3.1+
pJJS112	BioID-GGSGGGGG-HA-MAO	Mammalian	pCDNA3.1+	Shin et al, 2017
pJC415	GST-TBC1D23(559-684, K632E K633E K634E)	E.coli	pGEX6p2	Gibson cloning between PCR amplified inerts (from pJC216) and vector
pJC417	GST-TBC1D23(559-684, T640A)	E.coli	pGEX6p2	Gibson cloning between PCR amplified inerts (from pJC392) and vector
pJC357	GST-CPD(1321-1380) human cDNA Lys1379Cys	E.coli	pGEX6p2	PCR amplified vector and insert cloned using Gibson enzymes with the linker SDLEVLFQGPLGSPGIQ
pJC085	golgin-97 gRNA TCCTGAGTCAGCTCCCATTG exon3	Mammalian	pX459	Cloning using Zhang's method: 10.1038/nprot.2013.143
pJC086	golgin-97 gRNA AGAGGAGGAGAACATGCTCA exon22	Mammalian	pX459	Cloning using Zhang's method: 10.1038/nprot.2013.143
pJC087	golgin-245 gRNA ACTGAAGCAAAAGATcagcg exon1	Mammalian	pX459	Cloning using Zhang's method: 10.1038/nprot.2013.143
pJC088	golgin-245 gRNA CGACGTCCAGAAAACCCTCC exon15	Mammalian	pX459	Cloning using Zhang's method: 10.1038/nprot.2013.143

### Sheet: Primary Antibodies
Data S3. Antibodies, plasmids and cell lines used in this study.
Primary Antibodies used for immunoblotting
Target	Host species	Source	Catalog number	Working dilution	RRID
6xHis-HRP	Rabbit	Abcam	ab1187	1:10,000	AB_298652
TBC1D23	Rabbit	Proteintech	17002-1-AP	1:1,000	AB_2240206
TBC1D23	Rabbit	Atlas	HPA038152	1:1,000	AB_10672620
alpha-Tubulin	Rat	John Kilmartin MRC LMB	YL1/2	1:250
CPD	Rabbit	Lloyd Fricker		1:1,000
FAM21A/C	Rabbit	Dan Billadeau		1:5,000
WASHC1	Rabbit	Dan Billadeau		1:5,000
CIMPR	Rabbit	Abcam	ab124767	1:1,000	AB_10974087
Syntaxin-16	Rabbit	Abcam	ab134945	1:1,000
GFP	Mouse	Roche	17-814-460-001	1:1,000	AB_390913
Primary antibodies used for immunofluorescence
Target	Host species	Source	Catalog number	Working dilution	RRID
GM130	Mouse	BD Boisciences	610822	1:300	AB_398141
TBC1D23	Rabbit	Proteintech	17002-1-AP	1:100	AB_2240206
CPD	Rabbit	Lloyd Fricker		1:100
GFP Booster	nanobody	Chromotek	gba488-100	1:300	AB_2631386
HA	Rat	Roche	11867423001	1:300	AB_390918
Syntaxin-16	Rabbit	Abcam	ab134945	1:100
Myc	Rabbit	Cell signaling	71D10 - 2278	1:200	AB_490778
TGN46	Sheep	Bio Rad	AHP500	1:500	AB_324049
Giantin	Goat	Santa cruz	sc-46993	1:100	AB_2279271
GFP	Rabbit	Life technologies	A11122	1:300	AB_221569

### Sheet: Secondary Antibodies
Data S3. Antibodies, plasmids and cell lines used in this study.
Secondary antibodies used for immunofluorescence
Target species	Host species	Source	Catalog number	Working dilution	Conjugation	RRID
Rabbit	Donkey	Thermo Fischer Scientific	A21206	1:300	Alexa Fluor 488	AB_2535792
Rabbit	Donkey	Thermo Fischer Scientific	A31572	1:300	Alexa Fluor 555	AB_162543
Rabbit	Donkey	Thermo Fischer Scientific	A31573	1:300	Alexa Fluor 555	AB_2536183
Mouse	Donkey	Thermo Fischer Scientific	A21202	1:300	Alexa Fluor 488	AB_141607
Mouse	Donkey	Thermo Fischer Scientific	A31570	1:300	Alexa Fluor 555	AB_2536180
Mouse	Donkey	Thermo Fischer Scientific	A31571	1:300	Alexa Fluor 647	AB_162542
Rat	Donkey	Thermo Fischer Scientific	A21208	1:300	Alexa Fluor 488	AB_141709
Rat	Donkey	Abcam	ab150154	1:300	Alexa Fluor 555	AB_2813834
Rat	Donkey	Abcam	ab150155	1:300	Alexa Fluor 647	AB_2813835
Sheep	Donkey	Thermo Fischer Scientific	A-11015	1:300	Alexa Fluor 488	AB_141362
Secondary Antibodies used for immunoblotting
Target species	Host species	Source	Catalog number	Working dilution	Conjugation	RRID
Rabbit	Donkey	GE Healthcare	NA934V	1:10000	HRP	AB_772206
Mouse	Sheep	GE Healthcare	NA931V	1:10000	HRP	AB_772210
Rat	Goat	Abcam	ab97057	1:10000	HRP	AB_10680316

### Sheet: Cell lines
Data S3. Antibodies, plasmids and cell lines used in this study.
Cell line	Genotype	Method of generation	Notes
HeLa (ATCC)	WT
HeLa (ATCC)	∆TBC1D23	Shin et al., 2017
HEK293 Flp-In™ T-REx™ 293 Stably expressing Cas9	WT	Itakura et al,. Mol Cell, 2016
HEK293 Flp-In™ T-REx™ 293 Stably expressing Cas9	∆TBC1D23	WT cells were co-transfected with pJJS191 and pmaxGFP. Single GFP positive cells were sorted into wells of 96-well plates using FACS. Cells were screened by immunoblotting.	Several clones were successful, and clone number 8 was used in this study
HEK293 Flp-In™ T-REx™ 293 Stably expressing Cas9	∆golgin-97	WT cells were co-transfected with guides to golgin-97 (pJC085 and pJC086), selected with 1.5µg/mL of puromycin, and cloned by series dilution. Cells were screened by immunoblotting.	Several clones were successful and 4 of them were used in the study
HEK293 Flp-In™ T-REx™ 293 Stably expressing Cas9	∆golgin-245	WT cells were co-transfected with guides to golgin-245 (pJC087 and pJC088), selected with 1.5µg/mL of puromycin, and cloned by series dilution. Cells were screened by immunoblotting.	Several clones were successful and 4 of them were used in the study
HEK293 Flp-In™ T-REx™ 293 Stably expressing Cas9	∆golgin-97; ∆golgin-245	WT cells were co-transfected with guides to golgin-97 and golgin-245 (pJC085, pJC086, pJC087, pJC088), selected with 1.5µg/mL of puromycin, and cloned by series dilution. Cells were screened by immunoblotting.	Several clones were successful and 3 of them were used used in the study
HEK293 Flp-In™ T-REx™ 293 Stably expressing Cas9	∆FAM21A/C	WT cells were co-transfected with guides that could target both FAM21A and FAM21C (pJC074, pJC075, and pJC076). Cells were selected with 1.5µg/mL of puromycin, cloned by series dilution, and screened by immunoblotting.	Several clones were successful and 3 of them were used used in the study
HEK293 Flp-In™ T-REx™ 293 Stably expressing Cas9	∆TBC1D23;∆FAM21A/C	∆TBC1D23 clone 8 cells were co-transfected with guides that could target both FAM21A and FAM21C (pJC074, pJC075, and pJC076). Cells were selected with 1.5µg/mL of puromycin, cloned by series dilution, and screened by immunoblotting.	Several clones were successful and 3 of them were used used in the study
HEK293T (ATCC, CRL-3216)	WT
HEK293T (ATCC, CRL-3216)	∆CPD	WT cells were co-transfected with guides to CPD (pJC124 and pJC125), selected with 1.5µg/mL of puromycin, and cloned by serieds dilution. Cells were screened by immunoblotting.	One clone was succcessful, and used in the study
HeLa	∆TBC1D23 + TBC1D23-GFP	∆TBC1D23 (from Shin et al, 2017) stably expressing TBC1D23-GFP (pJC308) undder a cumate inducible promoter was generated using the piggyBac transposon system	Polyclonal population
HEK293 Flp-In™ T-REx™ 293 Stably expressing Cas9	∆TBC1D23 + TBC1D23-GFP	∆TBC1D23 clone 8 cells stably expressing TBC1D23-GFP (pJC308) undder a cumate inducible promoter was generated using the piggyBac transposon system	Polyclonal population
HEK293 Flp-In™ T-REx™ 293 Stably expressing Cas9	∆TBC1D23 + TBC1D23(1-558)-GFP	∆TBC1D23 clone 8 cells stably expressing TBC1D23-GFP (pJC368) undder a cumate inducible promoter was generated using the piggyBac transposon system	Polyclonal population
INS-1 832/13	WT
INS-1 832/13	∆TBC1D23	WT cells were co-transfected with guides to TBC1D23 (pJC107 and pJC108), selected with 1.5µg/mL of puromycin, and cloned by series dilution. Cells were screened by immunoblotting and immunofluorescence.	One clone was succcessful, and used in the study
INS-1 832/13	∆TBC1D23 + TBC1D23-GFP	∆TBC1D23 cells stably expressing TBC1D23-GFP (pJC308) undder a cumate inducible promoter was generated using the piggyBac transposon system	Polyclonal population
